# NOD2 activation reprograms infiltrating inflammatory monocytes in the Zika virus infected CNS to maintain neural correlates of learning and memory

**DOI:** 10.64898/2026.05.19.726300

**Authors:** Jeremy D. Hill, Alice H.W. Dong, Joshua Liu, Marina Diniz Barbezani, Tallulah S. Andrews, Robyn S. Klein

## Abstract

Zika virus (ZIKV) encephalitis induces cytokine-mediated cognitive deficits which persist long-term. Here, we determined if NOD2-mediated conversion of monocytes from Ly6C^Hi^ inflammatory to Ly6C^Lo^ anti-inflammatory phenotypes during ZIKV encephalitis preserves neural correlates of learning and memory within the hippocampus. Short-term administration of the NOD2 agonist, muramyl dipeptide (MDP), during peak ZIKV infection prevents synapse elimination and loss of adult hippocampal neurogenesis, without impacting CNS virologic control. Transcriptomic analyses of forebrain immune cells in MDP-treated mice revealed functional modulation of infiltrated monocytes and T cells, reducing their expression of pro-inflammatory cytokines, with limited effects on microglia, compared to controls. Notably, NOD2 activation in peripheral immune cells alone balances innate immune signals, preserving synapses, and increasing macrophage phagocytic capacities that do not target synapses. Our findings identify infiltrating Ly6C^Hi^ monocytes as key drivers of long-term cognitive dysfunction following ZIKV encephalitis and as potential therapeutic targets for limiting synapse loss.

**Highlights:**

- NOD2 activation via MDP phenotypically shifts monocyte subsets from inflammatory to anti-inflammatory during the acute phase of ZIKV encephalitis.
- Short-term MDP administration increases phagocytic machinery and reduces inflammatory cytokine/chemokine production within macrophage populations.
- Synapse elimination is attenuated within the hippocampus of ZIKV-infected animals treated with MDP.
- MDP derived effects are mediated through peripherally derived immune cells.
