## Supplemental Table 3 for "NOD2 activation reprograms infiltrating inflammatory monocytes in the Zika virus infected CNS to maintain neural correlates of learning and memory"

### Sheet: S3_Number_of_significant_DEGs_p
Table S3
Number of significant DEGs per cell type
	up	down
Macrophages	102	65
Homeostatic microglia	1	7
Activated microglia	0	0
CD4 T	10	4
CD8 T	22	3
CD8 T proliferating	21	24
NK-like DN T	20	2
Gamma-delta17 T	1	0
NK	40	18
Neutrophil	22	8
DC	13	5
