## Supplemental Table 5 for "NOD2 activation reprograms infiltrating inflammatory monocytes in the Zika virus infected CNS to maintain neural correlates of learning and memory"

### Sheet: Sheet1
Table S5: Sequence of qPCR primers
Target	Forward (5' - 3')	Reverse (5' - 3')
Arg1	CATTGGCTTGCGAGACGTAGAC	GCTGAAGGTCTCTTCCATCACC
Axl	GGTGTTTGAGCCAACCGTGGAA	GCCACCTTATGCCGATCTACCA
C1qa	: GTGGCTGAAGATGTCTGCCGAG	TTAAAACCTCGGATACCAGTCCG
C1qc	AAGGACGGGCATGATGGACTCC	TTTCCCACGGTGGCCAGGCAT
C3	CGCAACGAACAGGTGGAGATCA	CTGGAAGTAGCGATTCTTGGCG
C3ar	CTGGCGTAAAGATGAAGACGACC	CCAGTGTCCTTGGAGAATCAGG
Ccl2	GCTACAAGAGGATCACCAGCAG	GTCTGGACCCATTCCTTCTTGG
Cd47	GGTGGGAAACTACACTTGCGAAG	CTCCTCGTAAGAACAGGCTGATC
Cd68	GGCGGTGGAATACAATGTGTCC	AGCAGGTCAAGGTGAACAGCTG
Cxcl10	ATCATCCCTGCGAGCCTATCCT	GACCTTTTTTGGCTAAACGCTTTC
Dlg2	TGCTTCTCCCAGGCACTATTCC	CGTTGGAGAGTCACTGAAGGCT
Dlg4	TCAGACGGTCACGATCATCGCT	GTTGCTTCGCAGAGATGCAGTC
Fos	GGGAATGGTGAAGACCGTGTCA	GCAGCCATCTTATTCCGTTCCC
Gapdh	CATCACTGCCACCCAGAAGACTG	ATGCCAGTGAGCTTCCCGTTCAG
Grin1	CCTTTCAGAGCACACTGTGGCT	CCAGGAAAACCACATGGCAGAG
Grn	GTGTCTTGTGGTGATGGCTACC	GTCAGGACATTCAAACTGGCTCC
Ifng	CAGCAACAGCAAGGCGAAAAAGG	TTTCCGCTTCCTGAGGCTGGAT
Il10	CGGGAAGACAATAACTGCACCC	CGGTTAGCAGTATGTTGTCCAGC
il13	AACGGCAGCATGGTATGGAGTG	TGGGTCCTGTAGATGGCATTGC
Il1b	TGGACCTTCCAGGATGAGGACA	GTTCATCTCGGAGCCTGTAGTG
il4	ATCATCGGCATTTTGAACGAGGTC	ACCTTGGAAGCCCTACAGACGA
Il6	TACCACTTCACAAGTCGGAGGC	CTGCAAGTGCATCATCGTTGTTC
Lamp1	CCAGGCTTTCAAGGTGGACAGT	GGTAGGCAATGAGGACGATGAG
Maf	AGGAGGTGATCCGACTGAAGCA	TCTCCTGCTTGAGGTGGTCTAC
Mafb	TACTGGATGGCGAGCAACTACC	ACTACGGAAGCCGTCGAAGCTC
Mertk	ATCATCCTCGGCTGCTTCTGTG	ACGACCAGTTGGGAATCCTCCT
Mrc1	GTTCACCTGGAGTGATGGTTCTC	AGGACATGCCAGGGTCACCTTT
Nlrp3	TCACAACTCGCCCAAGGAGGAA	AAGAGACCACGGCAGAAGCTAG
Sirpa	TCATCTGCGAGGTAGCCCACAT	ACTGTTGGGTGACCTTCACGGT
Slc17a7	TGGCTGTGTCATCTTCGTGAGG	TTGCCAGCCGACTCCGTTCTAA
Tgfb	TGATACGCCTGAGTGGCTGTCT	CACAAGAGCAGTGAGCGCTGAA
Trem2	CTACCAGTGTCAGAGTCTCCGA	CCTCGAAACTCGATGACTCCTC
